# BBSome-Mediated Clearance of Ubiquitinated IMPG2 Defines a Constitutive Ciliary Retrieval Pathway in Photoreceptors

**DOI:** 10.1101/2025.07.29.667331

**Authors:** Tirthasree Das, Gary A. Bradshaw, Jeanette Hyer, Markus Masek, Yien-Ming Kuo, Ruxandra Bachmann-Gagescu, Marian Kalocsay, Maxence V. Nachury

## Abstract

The BBSome mediates the retrieval of ubiquitinated membrane proteins from cilia, but its physiological cargoes in photoreceptors remain largely unidentified. Here, we find that K63-linked ubiquitin (UbK63) chains accumulate in the outer segment (OS, equivalent of cilia) of *Bbs4^−/−^* photoreceptors from the onset of OS formation. Through quantitative profiling of the UbK63-associated OS proteome, we identify the transmembrane fragment of interphotoreceptor matrix proteoglycan 2 (IMPG2^m^) as a principal cargo of the BBSome. In *Bbs4^−/−^* mice, ubiquitinated IMPG2^m^ aberrantly accumulates in OSs, and disruption of IMPG2^m^ ubiquitination impairs its retrieval and clearance. Because full-length IMPG2 traffics to the OS to deliver its extracellular domain to the matrix, our data support a model in which IMPG2^m^ undergoes constitutive cycling between the inner and outer segments. These findings redefine the BBSome’s role in photoreceptors from quality control to constitutive membrane protein turnover.
