## Supplementary material for "BBSome-Mediated Clearance of Ubiquitinated IMPG2 Defines a Constitutive Ciliary Retrieval Pathway in Photoreceptors": Table S1

### Sheet: Sheet1
REAGENTS OR RESOURCE	SOURCE	IDENTIFIER
Antibodies
Mouse monoclonal anti-rhodopsin, clone 1D4	Sigma Aldrich	MAB5356; RRID: AB_2178961
Alexa Fluor 488-conjugated mouse monoclonal anti-rhodopsin, clone 1D4	Santa Cruz Biotechnology	sc-57432 AF488; RRID: AB_785511
Alexa Fluor 594-conjugated mouse monoclonal anti-rhodopsin, clone 1D4	Santa Cruz Biotechnology	c-57432 AF594; RRID: AB_785511
Mouse monoclonal anti-acetylated α-tubulin, clone 6-11-B	Sigma Aldrich	T6793; RRID: AB_477585
Alexa Fluor 488-conjugated rabbit polyclonal anti-GST	Invitrogen	A-11131; RRID: AB_2534137
Rabbit polyclonal anti-IMPG2m	Sigma Aldrich	HPA008779; RRID: AB_2668138
Mouse monoclonal anti-ubiquitin, clone FK2	Medical and Biological Laboratories	D058-3; RRID: AB_592937
Rabbit monoclonal anti-lysine 63 ubiquitin linkage, clone Apu3	Sigma Aldrich	05-1308; RRID: AB_1587580
Mouse monoclonal anti-ubiquitin, clone P4D1	Cell Signaling	3936; RRID: AB_331292
Rabbit monoclonal anti-lysine 48 ubiquitin linkage, clone Apu2	Sigma Aldrich	05-1307; RRID: AB_1587578
Mouse monoclonal anti-peripherin2, clone 2B7	Sigma Aldrich	MABN2395
Rabbit polyclonal anti-peripherin2	ProteinTech	18109-1-AP; RRID: AB_10665364
Mouse monoclonal anti-α-tubulin, clone 12G10	DSHB	RRID: AB_1157911
Rabbit monoclonal anti-lysine 11 ubiquitin linkage, clone 2A3/2A6	Sigma EMD Millipore	MABS107-I; RRID: AB_2713901
Rabbit polyclonal anti-TOM1/TOM1L2	Abcam	ab96320; RRID: AB_10680752
Rat monoclonal anti-JAM-B, clone 150005	Biotechne/R&D Systems	MAB9881; RRID: 2128924
Rat monoclonal anti-SLC3A2, clone RL388	BioLegend	128202; RRID: AB_1134242
Rabbit polyclonal anti-syntaxin-3	ProteinTech	15556-1-AP; RRID: AB_2198667
Mouse monoclonal anti-Flag clone M2	Sigma Aldrich	F1804; RRID: AB_262044
Rabbit polyclonal anti-actin	Sigma-Aldrich	A2066; RRID: AB_476693
Alexa Fluor 488-conjugated donkey Donkey anti-mouse IgG	Invitrogen	A-21202; RRID: AB_141607
Alexa Fluor 488-conjugated donkey Donkey anti-rabbit IgG	Invitrogen	A-21206; RRID: AB_2535792
Alexa Fluore 568-conjugated donkey Doneky anti-mouse IgG	Invitrogen	A10037; RRID: AB_11180865
Alexa Fluor 568-conjugated donkey Donkey anti-rabbit IgG	Invitrogen	A10042; RRID: AB_2534017
Alexa Fluor 647-conjugated donkey Donkey anti-mouse IgG	Invitrogen	A-31571; RRID: AB_162542
Alexa Fluor 647-conjugated donkey Donkey anti-rabbit IgG	Invitrogen	A-31573; RRID: AB_2536183
Alexa Fluor 647-conjugated donkey Donkey anti-rat IgG	Invitrogen	A78947; RRID: AB_2910635
Alexa Fluor 488-conjugated goat doneky anti-mouse IgG1	Jackson ImmunoResearch Laboratories	115-547-185; RRID: AB_2632534
Cy5-conjugated donkey anti-rabbit IgG	Jackson ImmunoResearch Laboratories	711-715-152; RRID: AB_2340607
Cy3-conjugated goat anti-mouse IgG, Fcy subclass 2b specific	Jackson ImmunoResearch Laboratories	115-165-207; RRID: AB_2338696
Recombinant DNA
pGEX6P-K63TUBE	This study	pNU367
pGEX6P-panTUBE	This study	pNU370
pOPINB-AMSH*	Gift from David Komander67	Addgene #66712
pET15b-USP2cc	Gift from Rohan Baker68
pET21a-cys-His6-OtUBD	Gift from Mark Hochstrasser49
pAAV5-pRhoK-mIMPG2-FLAG-T2A	Vector Builder (this study)	pNU531 (VB230726-1062emk)
pAAV5-pRhoK-mIMPG2[cK0]-FLAG-T2A	Vector Builder (this study)	pNU532 (VB230714-1023mxu)
Sequence-Based Reagents
Stx3 siRNA	Thermo Fisher	SilencerSelect (S74545)
Negative Control siRNA	Thermo Fisher	SilencerSelect (4390843)
Chemicals, Peptides, and Recombinant Proteins
MG-132	Sigma Aldrich	47490
Vybrant DiO	Thermo Fisher	V22886
GST-K63TUBE	Produced in the lab
	(this study)
GST-panTUBE	Produced in the lab
	(this study)
GST	Produced in the lab
AMSH	Produced in the lab69
USP2cc	Produced in the lab14
OtUBD	Produced in the lab
Virus Strains
AAV5-pRhoK-mIMPG2-FLAG-T2A	Vector Builder (this study)	AAV5SP (VB230726-1062emk)
AAV5-pRho-mIMPG2[cK0]-FLAG-T2A	Vector Builder (this study)	AAV5SP (VB230714-1023mxu)
Experimental Models
• Mammalian cell lines
IMCD3 Flp-In	Gift from Peter Jackson70
Arl6-/- IMCD3 Flp-In	Generated in the lab71
Ift27-/- IMCD3 Flp-In	Generated in the lab71
HEK 293T	ATCC	CRL-3216; RRID: CVCL_0063
IMCD3 [pCrys-SMO-FLAG-AMSH]	Generated in the lab (Zhu et al., submitted)
IMCD3 [pCrys-SMO-FLAG-AMSH✝]	Generated in the lab (Zhu et al., submitted)
Ift27-/- IMCD3 [pCrys-SMO-FLAG-AMSH]	Generated in the lab (Zhu et al., submitted)
Ift27-/- IMCD3 [pCrys-SMO-FLAG-AMSH✝]	Generated in the lab (Zhu et al., submitted)
• Organisms
CD-1 mice
Bbs4-/- mice	Gift from Val Sheffield25
bbs1-/- and bbs1+/+ zebrafish	Generated in the lab29
Software and algorithms
Excel	Microsoft	Office 365
Fiji (Image J)	NIH	https://imagej.nih.gov/ij/
ImageLab	Bio-Rad	Version 6.1
Prism	GraphPad	Version 10.3.1
PlotsOfData	Goedhart lab72	https://huygens.science.uva.nl/PlotsOfData/
